# SDS-22 stabilizes the PP1 catalytic subunits GSP-1/-2 contributing to polarity establishment in *C. elegans* embryos

**DOI:** 10.1101/2025.01.07.631699

**Authors:** Yi Li, Ida Calvi, Monica Gotta

## Abstract

In many cells, cell polarity depends on the asymmetric distribution of the conserved PAR proteins, maintained by a balanced activity between kinases and phosphatases. The *C. elegans* one-cell embryo is polarized along the anterior-posterior axis, with the atypical protein kinase C PKC-3 enriched in the anterior, and the ring finger protein PAR-2 in the posterior. PAR-2 localization is regulated by PKC-3 and the PP1 phosphatases GSP-1/-2. Here, we find that, similar to GSP-2 depletion, depletion of the conserved PP1 interactor SDS-22 results in a partial rescue of the polarity defects of a *pkc-3* temperature-sensitive mutant. Consistent with the rescue, SDS-22 depletion or mutation results in reduced GSP*-*1/*-*2 protein levels and activity. The decreased levels of GSP-1/-2 can be rescued by reducing proteasomal activity. Our data suggest that SDS-22 contributes to polarity by protecting the GSP-1 and GSP-2 catalytic subunits from proteasome-mediated degradation, supporting recent data in human cells showing the SDS22 is required to stabilize nascent PP1.
