## Supplementary material for "SDS-22 stabilizes the PP1 catalytic subunits GSP-1/-2 contributing to polarity establishment in *C. elegans* embryos": Dataset

Comparison (group1/group2)	Group	ProteinGroups	AVG Log2 Ratio	Absolute AVG Log2 Ratio	Pvalue	Qvalue	# of Ratios	UniProtIds	Genes	ProteinDescriptions	ProteinNames	# Unique Total Peptides	% Change	Ratio	Condition Numerator	Condition Denominator	GO Cellular Component	GO Molecular Function	GO Biological Process
GSP-2 IP / Control	Q9N537	Q9N537	3.82488213832061	3.82488213832061	7.81886184250343E-05	0.000218928131590096	12	Q9N537	szy-2	Suppressor of ZYg-1	Q9N537_CAEEL	9	1317.11225415357	14.1711225415357	GSP-2 IP	Control	NaN	NaN	NaN
GSP-2 IP / Control	Q17968	Q17968	4.15378711581997	4.15378711581997	9.8501547114079E-05	0.000229836943266184	12	Q17968	nrde-1	Uncharacterized protein	Q17968_CAEEL	4	1679.97751995022	17.7997751995022	GSP-2 IP	Control	NaN	NaN	NaN
GSP-2 IP / Control	Q20206	Q20206	6.00302098750794	6.00302098750794	0.000154498264536795	0.00028118723199294	12	Q20206	rps-11	40S ribosomal protein S11	Q20206_CAEEL	1	6313.41557055765	64.1341557055765	GSP-2 IP	Control	NaN	NaN	NaN
GSP-2 IP / Control	A0A2C9C357;M1ZJY5;Q86NJ3;Q86NJ4;Q9BIC0;Q9BIC1;X5LPT9;X5LPU4;X5LV54;X5LX70;X5LX73;X5M5P8;X5M5Q5;X5M8U5;X5M8V1	A0A2C9C357;M1ZJY5;Q86NJ3;Q86NJ4;Q9BIC0;Q9BIC1;X5LPT9;X5LPU4;X5LV54;X5LX70;X5LX73;X5M5P8;X5M5Q5;X5M8U5;X5M8V1	2.80881807399731	2.80881807399731	0.000239735884709451	0.000305118398721119	12	A0A2C9C357;M1ZJY5;Q86NJ3;Q86NJ4;Q9BIC0;Q9BIC1;X5LPT9;X5LPU4;X5LV54;X5LX70;X5LX73;X5M5P8;X5M5Q5;X5M8U5;X5M8V1	afd-1	PDZ domain-containing protein	A0A2C9C357_CAEEL;M1ZJY5_CAEEL;Q86NJ3_CAEEL;Q86NJ4_CAEEL;Q9BIC0_CAEEL;Q9BIC1_CAEEL;X5LPT9_CAEEL;X5LPU4_CAEEL;X5LV54_CAEEL;X5LX70_CAEEL;X5LX73_CAEEL;X5M5P8_CAEEL;X5M5Q5_CAEEL;X5M8U5_CAEEL;X5M8V1_CAEEL	6	600.710285867069	7.00710285867069	GSP-2 IP	Control	NaN	NaN	NaN
GSP-2 IP / Control	O45499	O45499	5.98150065612395	5.98150065612395	0.000326066580400663	0.000326066580400663	12	O45499	rps-26	40S ribosomal protein S26	RS26_CAEEL	1	6218.45819756866	63.1845819756866	GSP-2 IP	Control	NaN	NaN	NaN
GSP-2 IP / Control	Q9XVN3	Q9XVN3	4.67300792014814	4.67300792014814	0.000508341775845433	0.000474452324122404	12	Q9XVN3	ape-1	Apoptotic enhancer 1 protein	IASPP_CAEEL	12	2451.0299296077	25.510299296077	GSP-2 IP	Control	NaN	NaN	NaN
GSP-2 IP / Control	P10771	P10771	3.21391778949467	3.21391778949467	0.00144005039756387	0.00106108976662601	12	P10771	his-24	Histone 24	H24_CAEEL	2	827.866848551922	9.27866848551922	GSP-2 IP	Control	NaN	NaN	NaN
GSP-2 IP / Control	P45969	P45969	6.81813816208339	6.81813816208339	0.00191617198637984	0.00134132039046589	12	P45969	sds-22	Protein phosphatase 1 regulatory subunit SDS22 homolog	SDS22_CAEEL	4	11184.026602992	112.84026602992	GSP-2 IP	Control	NaN	NaN	NaN
GSP-2 IP / Control	P48727	P48727	4.00760582341367	4.00760582341367	0.00219143123753147	0.00139454715115639	12	P48727	gsp-2	Serine/threonine-protein phosphatase PP1-beta	GLC7B_CAEEL	9	1508.4574020213	16.084574020213	GSP-2 IP	Control	NaN	NaN	NaN
GSP-2 IP / Control	P48166	P48166	3.01304621232076	3.01304621232076	0.00237062670486392	0.00144299016817804	12	P48166	rpl-36.A	Ribosomal protein rpl-36.A	RL36A_CAEEL	1	707.267164994866	8.07267164994866	GSP-2 IP	Control	NaN	NaN	NaN
GSP-2 IP / Control	D3YT71;O45226	D3YT71;O45226	4.81588661372687	4.81588661372687	0.00257331723472269	0.0015011017202549	12	D3YT71;O45226	rpl-29	60S ribosomal protein L29	D3YT71_CAEEL;O45226_CAEEL	1	2716.60746801441	28.1660746801441	GSP-2 IP	Control	NaN	NaN	NaN
GSP-2 IP / Control	P49405	P49405	2.05056456793896	2.05056456793896	0.00283781552055977	0.00158917669151347	12	P49405	rpl-5	60S ribosomal protein L5	RL5_CAEEL	1	314.268052788814	4.14268052788814	GSP-2 IP	Control	NaN	NaN	NaN
GSP-2 IP / Control	O62388	O62388	2.44581225020446	2.44581225020446	0.00312631062505639	0.00163487087692886	12	O62388	CELE_W01D2.1	Ribosomal protein L37	O62388_CAEEL	2	444.832305724224	5.44832305724224	GSP-2 IP	Control	NaN	NaN	NaN
GSP-2 IP / Control	P52554	P52554	5.93650697777534	5.93650697777534	0.00426076447730986	0.00205692078214959	12	P52554	pfd-6	Probable prefoldin subunit 6	PFD6_CAEEL	1	6024.4440258766	61.244440258766	GSP-2 IP	Control	NaN	NaN	NaN
GSP-2 IP / Control	P41932	P41932	2.32755308504995	2.32755308504995	0.00576925473204239	0.00260546987898689	12	P41932	par-5	14-3-3-like protein 1	14331_CAEEL	3	401.953278425118	5.01953278425118	GSP-2 IP	Control	NaN	NaN	NaN
GSP-2 IP / Control	P34334	P34334	4.91314579293623	4.91314579293623	0.0104682265101493	0.00421001860372663	12	P34334	rpl-21	60S ribosomal protein L21	RL21_CAEEL	1	2913.03555635613	30.1303555635613	GSP-2 IP	Control	NaN	NaN	NaN
GSP-2 IP / Control	P47208	P47208	2.6089788475344	2.6089788475344	0.0127647097733262	0.00496405380073795	12	P47208	cct-4	T-complex protein 1 subunit delta	TCPD_CAEEL	1	510.071716504593	6.10071716504593	GSP-2 IP	Control	NaN	NaN	NaN
GSP-2 IP / Control	P12456	P12456	4.57533836809627	4.57533836809627	0.0133625182999615	0.00505608800539083	12	P12456	mec-7	Tubulin beta-1 chain	TBB1_CAEEL	1	2284.04302623981	23.8404302623981	GSP-2 IP	Control	NaN	NaN	NaN
GSP-2 IP / Control	P62784	P62784	3.30400572651891	3.30400572651891	0.0214214228544459	0.00749749799905606	12	P62784	his-1	Histone H4	H4_CAEEL	3	887.654005822283	9.87654005822283	GSP-2 IP	Control	NaN	NaN	NaN
GSP-2 IP / Control	Q966C6	Q966C6	2.75667126179948	2.75667126179948	0.0235755300046224	0.00805018097718813	12	Q966C6	rpl-7A	60S ribosomal protein L7a	RL7A_CAEEL	1	575.835091525206	6.75835091525206	GSP-2 IP	Control	NaN	NaN	NaN
GSP-2 IP / Control	P34662	P34662	3.28959436800358	3.28959436800358	0.0411707014586667	0.0125302134874203	12	P34662	rpl-35	60S ribosomal protein L35	RL35_CAEEL	1	877.837252162616	9.77837252162616	GSP-2 IP	Control	NaN	NaN	NaN
GSP-2 IP / Control	O01803;Q94149	O01803;Q94149	4.47638068716605	4.47638068716605	0.058626955390284	0.0170995286554995	12	O01803;Q94149	rab-11.1;	Ras-related protein rab-11.1;Rab11-like (Fragment)	RB11A_CAEEL;Q94149_CAEEL	1	2125.99845643591	22.2599845643591	GSP-2 IP	Control	NaN	NaN	NaN
