## Supplementary material for "SDS-22 stabilizes the PP1 catalytic subunits GSP-1/-2 contributing to polarity establishment in *C. elegans* embryos": Dataset

Comparison (group1/group2)	Group	ProteinGroups	AVG Log2 Ratio	Absolute AVG Log2 Ratio	Pvalue	Qvalue	# of Ratios	UniProtIds	Genes	ProteinDescriptions	ProteinNames	# Unique Total Peptides	% Change	Ratio	Condition Numerator	Condition Denominator	GO Cellular Component	GO Molecular Function	GO Biological Process
GSP-2 IP / Control	G5ECM6;Q7JQD2	G5ECM6;Q7JQD2	-0.357914817154758	0.357914817154758	7.12437797131038E-06	3.32470971994485E-05	12	G5ECM6;Q7JQD2	tufm-1;	Elongation factor Tu, mitochondrial;Elongation factor Tu, mitochondrial (Fragment)	G5ECM6_CAEEL;Q7JQD2_CAEEL	1	-21.9708449457793	0.780291550542207	GSP-2 IP	Control	NaN	NaN	NaN
GSP-2 IP / Control	O45815	O45815	-9.5911625927616	9.5911625927616	4.4688207730766E-06	3.32470971994485E-05	12	O45815	act-5	ACTin	O45815_CAEEL	2	-99.8703500462175	0.00129649953782485	GSP-2 IP	Control	NaN	NaN	NaN
GSP-2 IP / Control	P53013	P53013	-3.66466814323042	3.66466814323042	6.21190985385558E-06	3.32470971994485E-05	12	P53013	eft-3	Elongation factor 1-alpha	EF1A_CAEEL	2	-92.1145775544999	0.0788542244550007	GSP-2 IP	Control	NaN	NaN	NaN
GSP-2 IP / Control	G5EBF3	G5EBF3	-7.32362494898097	7.32362494898097	1.27884862877974E-05	4.4759702007291E-05	12	G5EBF3	pud-2.1	Protein Up-regulated in Daf-2(Gf)	G5EBF3_CAEEL	2	-99.375734673884	0.00624265326115997	GSP-2 IP	Control	NaN	NaN	NaN
GSP-2 IP / Control	Q9N537	Q9N537	3.82488213832061	3.82488213832061	7.81886184250343E-05	0.000218928131590096	12	Q9N537	szy-2	Suppressor of ZYg-1	Q9N537_CAEEL	9	1317.11225415357	14.1711225415357	GSP-2 IP	Control	NaN	NaN	NaN
GSP-2 IP / Control	Q17968	Q17968	4.15378711581997	4.15378711581997	9.8501547114079E-05	0.000229836943266184	12	Q17968	nrde-1	Uncharacterized protein	Q17968_CAEEL	4	1679.97751995022	17.7997751995022	GSP-2 IP	Control	NaN	NaN	NaN
GSP-2 IP / Control	Q20206	Q20206	6.00302098750794	6.00302098750794	0.000154498264536795	0.00028118723199294	12	Q20206	rps-11	40S ribosomal protein S11	Q20206_CAEEL	1	6313.41557055765	64.1341557055765	GSP-2 IP	Control	NaN	NaN	NaN
GSP-2 IP / Control	Q966M4	Q966M4	1.01019895619805	1.01019895619805	0.000168609908985264	0.00028118723199294	12	Q966M4	uri-1	URI (Unconventional prefoldin RPB5 Interactor) homolog	Q966M4_CAEEL	4	101.418884954328	2.01418884954328	GSP-2 IP	Control	NaN	NaN	NaN
GSP-2 IP / Control	Q9GYN5	Q9GYN5	1.90709027773609	1.90709027773609	0.00018076322056689	0.00028118723199294	12	Q9GYN5	CELE_K05B2.2	Uncharacterized protein	Q9GYN5_CAEEL	3	275.051907006018	3.75051907006018	GSP-2 IP	Control	NaN	NaN	NaN
GSP-2 IP / Control	Q10454	Q10454	-6.54415330954927	6.54415330954927	0.000210493888547319	0.000294691443966246	12	Q10454	F46H5.3	Probable arginine kinase F46H5.3	KARG1_CAEEL	2	-98.9284472440519	0.010715527559481	GSP-2 IP	Control	NaN	NaN	NaN
GSP-2 IP / Control	A0A2C9C357;M1ZJY5;Q86NJ3;Q86NJ4;Q9BIC0;Q9BIC1;X5LPT9;X5LPU4;X5LV54;X5LX70;X5LX73;X5M5P8;X5M5Q5;X5M8U5;X5M8V1	A0A2C9C357;M1ZJY5;Q86NJ3;Q86NJ4;Q9BIC0;Q9BIC1;X5LPT9;X5LPU4;X5LV54;X5LX70;X5LX73;X5M5P8;X5M5Q5;X5M8U5;X5M8V1	2.80881807399731	2.80881807399731	0.000239735884709451	0.000305118398721119	12	A0A2C9C357;M1ZJY5;Q86NJ3;Q86NJ4;Q9BIC0;Q9BIC1;X5LPT9;X5LPU4;X5LV54;X5LX70;X5LX73;X5M5P8;X5M5Q5;X5M8U5;X5M8V1	afd-1	PDZ domain-containing protein	A0A2C9C357_CAEEL;M1ZJY5_CAEEL;Q86NJ3_CAEEL;Q86NJ4_CAEEL;Q9BIC0_CAEEL;Q9BIC1_CAEEL;X5LPT9_CAEEL;X5LPU4_CAEEL;X5LV54_CAEEL;X5LX70_CAEEL;X5LX73_CAEEL;X5M5P8_CAEEL;X5M5Q5_CAEEL;X5M8U5_CAEEL;X5M8V1_CAEEL	6	600.710285867069	7.00710285867069	GSP-2 IP	Control	NaN	NaN	NaN
GSP-2 IP / Control	Q17334	Q17334	-6.72196973691872	6.72196973691872	0.000268543348141325	0.000313300572831546	12	Q17334	sodh-1	Alcohol dehydrogenase 1	ADH1_CAEEL	2	-99.0527044891169	0.00947295510883113	GSP-2 IP	Control	NaN	NaN	NaN
GSP-2 IP / Control	O45499	O45499	5.98150065612395	5.98150065612395	0.000326066580400663	0.000326066580400663	12	O45499	rps-26	40S ribosomal protein S26	RS26_CAEEL	1	6218.45819756866	63.1845819756866	GSP-2 IP	Control	NaN	NaN	NaN
GSP-2 IP / Control	P29691	P29691	-4.34742171619383	4.34742171619383	0.000316281330493452	0.000326066580400663	12	P29691	eef-2	Elongation factor 2	EF2_CAEEL	2	-95.0875780908969	0.0491242190910313	GSP-2 IP	Control	NaN	NaN	NaN
GSP-2 IP / Control	Q9XVN3	Q9XVN3	4.67300792014814	4.67300792014814	0.000508341775845433	0.000474452324122404	12	Q9XVN3	ape-1	Apoptotic enhancer 1 protein	IASPP_CAEEL	12	2451.0299296077	25.510299296077	GSP-2 IP	Control	NaN	NaN	NaN
GSP-2 IP / Control	P48152	P48152	-5.17528802735208	5.17528802735208	0.000849639155613464	0.000743434261161781	12	P48152	rps-3	40S ribosomal protein S3	RS3_CAEEL	2	-97.2325290706561	0.0276747092934385	GSP-2 IP	Control	NaN	NaN	NaN
GSP-2 IP / Control	O45946	O45946	-9.52193931704673	9.52193931704673	0.000969049584769553	0.000787026213894486	12	O45946	rpl-18	60S ribosomal protein L18	RL18_CAEEL	2	-99.8639775325546	0.00136022467445433	GSP-2 IP	Control	NaN	NaN	NaN
GSP-2 IP / Control	Q93572	Q93572	-5.82395086316277	5.82395086316277	0.00101189084643577	0.000787026213894486	12	Q93572	rla-0	60S acidic ribosomal protein P0	RLA0_CAEEL	2	-98.2347098541347	0.0176529014586527	GSP-2 IP	Control	NaN	NaN	NaN
GSP-2 IP / Control	P10771	P10771	3.21391778949467	3.21391778949467	0.00144005039756387	0.00106108976662601	12	P10771	his-24	Histone 24	H24_CAEEL	2	827.866848551922	9.27866848551922	GSP-2 IP	Control	NaN	NaN	NaN
GSP-2 IP / Control	P45969	P45969	6.81813816208339	6.81813816208339	0.00191617198637984	0.00134132039046589	12	P45969	sds-22	Protein phosphatase 1 regulatory subunit SDS22 homolog	SDS22_CAEEL	4	11184.026602992	112.84026602992	GSP-2 IP	Control	NaN	NaN	NaN
GSP-2 IP / Control	P48727	P48727	4.00760582341367	4.00760582341367	0.00219143123753147	0.00139454715115639	12	P48727	gsp-2	Serine/threonine-protein phosphatase PP1-beta	GLC7B_CAEEL	9	1508.4574020213	16.084574020213	GSP-2 IP	Control	NaN	NaN	NaN
GSP-2 IP / Control	Q9XXK1	Q9XXK1	-0.398994170505504	0.398994170505504	0.00212164607663637	0.00139454715115639	12	Q9XXK1	atp-1	ATP synthase subunit alpha, mitochondrial	ATPA_CAEEL	3	-24.1613162907041	0.758386837092959	GSP-2 IP	Control	NaN	NaN	NaN
GSP-2 IP / Control	P48166	P48166	3.01304621232076	3.01304621232076	0.00237062670486392	0.00144299016817804	12	P48166	rpl-36.A	Ribosomal protein rpl-36.A	RL36A_CAEEL	1	707.267164994866	8.07267164994866	GSP-2 IP	Control	NaN	NaN	NaN
GSP-2 IP / Control	D3YT71;O45226	D3YT71;O45226	4.81588661372687	4.81588661372687	0.00257331723472269	0.0015011017202549	12	D3YT71;O45226	rpl-29	60S ribosomal protein L29	D3YT71_CAEEL;O45226_CAEEL	1	2716.60746801441	28.1660746801441	GSP-2 IP	Control	NaN	NaN	NaN
GSP-2 IP / Control	P49405	P49405	2.05056456793896	2.05056456793896	0.00283781552055977	0.00158917669151347	12	P49405	rpl-5	60S ribosomal protein L5	RL5_CAEEL	1	314.268052788814	4.14268052788814	GSP-2 IP	Control	NaN	NaN	NaN
GSP-2 IP / Control	O62388	O62388	2.44581225020446	2.44581225020446	0.00312631062505639	0.00163487087692886	12	O62388	CELE_W01D2.1	Ribosomal protein L37	O62388_CAEEL	2	444.832305724224	5.44832305724224	GSP-2 IP	Control	NaN	NaN	NaN
GSP-2 IP / Control	Q9XWD5	Q9XWD5	-9.24390381245926	9.24390381245926	0.00315296526264851	0.00163487087692886	12	Q9XWD5	eif-2bbeta	Eukaryotic Initiation Factor	Q9XWD5_CAEEL	1	-99.8350669556054	0.00164933044394555	GSP-2 IP	Control	NaN	NaN	NaN
GSP-2 IP / Control	P05690	P05690	-1.40332066195632	1.40332066195632	0.00362135109186734	0.00181067554593367	12	P05690	vit-2	Vitellogenin-2	VIT2_CAEEL	7	-62.1942039422694	0.378057960577306	GSP-2 IP	Control	NaN	NaN	NaN
GSP-2 IP / Control	P52554	P52554	5.93650697777534	5.93650697777534	0.00426076447730986	0.00205692078214959	12	P52554	pfd-6	Probable prefoldin subunit 6	PFD6_CAEEL	1	6024.4440258766	61.244440258766	GSP-2 IP	Control	NaN	NaN	NaN
GSP-2 IP / Control	Q95YE7	Q95YE7	1.73217537669931	1.73217537669931	0.00490169504997167	0.00228745768998678	12	Q95YE7	C07H6.2	Uncharacterized protein	Q95YE7_CAEEL	5	232.228393484745	3.32228393484745	GSP-2 IP	Control	NaN	NaN	NaN
GSP-2 IP / Control	P41932	P41932	2.32755308504995	2.32755308504995	0.00576925473204239	0.00260546987898689	12	P41932	par-5	14-3-3-like protein 1	14331_CAEEL	3	401.953278425118	5.01953278425118	GSP-2 IP	Control	NaN	NaN	NaN
GSP-2 IP / Control	P18948	P18948	-0.197546394664562	0.197546394664562	0.00715096177237559	0.00312854577541432	12	P18948	vit-6	Vitellogenin-6	VIT6_CAEEL	6	-12.7967623275768	0.872032376724232	GSP-2 IP	Control	NaN	NaN	NaN
GSP-2 IP / Control	P17329;P17330	P17329;P17330	-0.39226628272507	0.39226628272507	0.0079403178409834	0.00336861969011417	12	P17329;P17330	gpd-2;gpd-3	Glyceraldehyde-3-phosphate dehydrogenase 2;Glyceraldehyde-3-phosphate dehydrogenase 3	G3P2_CAEEL;G3P3_CAEEL	2	-23.8068229933484	0.761931770066516	GSP-2 IP	Control	NaN	NaN	NaN
GSP-2 IP / Control	P34334	P34334	4.91314579293623	4.91314579293623	0.0104682265101493	0.00421001860372663	12	P34334	rpl-21	60S ribosomal protein L21	RL21_CAEEL	1	2913.03555635613	30.1303555635613	GSP-2 IP	Control	NaN	NaN	NaN
GSP-2 IP / Control	Q19877	Q19877	1.20672985741881	1.20672985741881	0.0105250465093166	0.00421001860372663	10	Q19877	rps-23	40S ribosomal protein S23	RS23_CAEEL	1	130.813859891859	2.30813859891859	GSP-2 IP	Control	NaN	NaN	NaN
GSP-2 IP / Control	P47208	P47208	2.6089788475344	2.6089788475344	0.0127647097733262	0.00496405380073795	12	P47208	cct-4	T-complex protein 1 subunit delta	TCPD_CAEEL	1	510.071716504593	6.10071716504593	GSP-2 IP	Control	NaN	NaN	NaN
GSP-2 IP / Control	P12456	P12456	4.57533836809627	4.57533836809627	0.0133625182999615	0.00505608800539083	12	P12456	mec-7	Tubulin beta-1 chain	TBB1_CAEEL	1	2284.04302623981	23.8404302623981	GSP-2 IP	Control	NaN	NaN	NaN
GSP-2 IP / Control	H2KYL3	H2KYL3	0.230422185111436	0.230422185111436	0.0175063127327156	0.00644969416468471	12	H2KYL3	nrde-4	Uncharacterized protein	H2KYL3_CAEEL	3	17.3178213675671	1.17317821367567	GSP-2 IP	Control	NaN	NaN	NaN
GSP-2 IP / Control	P51404	P51404	-0.836377646377508	0.836377646377508	0.0196309359737942	0.00704700265725947	12	P51404	rps-13	40S ribosomal protein S13	RS13_CAEEL	1	-43.9952012785585	0.560047987214415	GSP-2 IP	Control	NaN	NaN	NaN
GSP-2 IP / Control	P62784	P62784	3.30400572651891	3.30400572651891	0.0214214228544459	0.00749749799905606	12	P62784	his-1	Histone H4	H4_CAEEL	3	887.654005822283	9.87654005822283	GSP-2 IP	Control	NaN	NaN	NaN
GSP-2 IP / Control	Q966C6	Q966C6	2.75667126179948	2.75667126179948	0.0235755300046224	0.00805018097718813	12	Q966C6	rpl-7A	60S ribosomal protein L7a	RL7A_CAEEL	1	575.835091525206	6.75835091525206	GSP-2 IP	Control	NaN	NaN	NaN
GSP-2 IP / Control	Q9XVE9	Q9XVE9	-0.815283761497082	0.815283761497082	0.025104768696968	0.00836825623232266	12	Q9XVE9	rpl-14	60S ribosomal protein L14	Q9XVE9_CAEEL	1	-43.1703301790079	0.568296698209921	GSP-2 IP	Control	NaN	NaN	NaN
GSP-2 IP / Control	Q94300	Q94300	0.571656285064485	0.571656285064485	0.0322165781407938	0.0104891184644445	12	Q94300	rpl-11.1	60S ribosomal protein L11-1	RL111_CAEEL	3	48.6228855597096	1.4862288555971	GSP-2 IP	Control	NaN	NaN	NaN
GSP-2 IP / Control	P09446	P09446	-0.777071072646251	0.777071072646251	0.0332787730739378	0.0105887005235257	12	P09446	hsp-1	Heat shock protein hsp-1	HSP1_CAEEL	4	-41.6449697706822	0.583550302293178	GSP-2 IP	Control	NaN	NaN	NaN
GSP-2 IP / Control	H2KYW1;H2KYW3	H2KYW1;H2KYW3	1.09572878833113	1.09572878833113	0.0375532678077855	0.0116832388735333	12	H2KYW1;H2KYW3	nab-1	NeurABin	H2KYW1_CAEEL;H2KYW3_CAEEL	5	113.72101713621	2.1372101713621	GSP-2 IP	Control	NaN	NaN	NaN
GSP-2 IP / Control	P34662	P34662	3.28959436800358	3.28959436800358	0.0411707014586667	0.0125302134874203	12	P34662	rpl-35	60S ribosomal protein L35	RL35_CAEEL	1	877.837252162616	9.77837252162616	GSP-2 IP	Control	NaN	NaN	NaN
GSP-2 IP / Control	O17921;P52275;Q18817	O17921;P52275;Q18817	-0.386329078362029	0.386329078362029	0.044207056899953	0.0131680595021137	12	O17921;P52275;Q18817	tbb-1;tbb-2;ben-1	Tubulin beta chain;Tubulin beta-2 chain;Tubulin beta chain	O17921_CAEEL;TBB2_CAEEL;Q18817_CAEEL	2	-23.4926148139171	0.765073851860829	GSP-2 IP	Control	NaN	NaN	NaN
GSP-2 IP / Control	O01803;Q94149	O01803;Q94149	4.47638068716605	4.47638068716605	0.058626955390284	0.0170995286554995	12	O01803;Q94149	rab-11.1;	Ras-related protein rab-11.1;Rab11-like (Fragment)	RB11A_CAEEL;Q94149_CAEEL	1	2125.99845643591	22.2599845643591	GSP-2 IP	Control	NaN	NaN	NaN
GSP-2 IP / Control	P48156	P48156	-0.436537445332021	0.436537445332021	0.0632557116924091	0.0180730604835454	12	P48156	rps-8	40S ribosomal protein S8	RS8_CAEEL	3	-26.1094099308126	0.738905900691874	GSP-2 IP	Control	NaN	NaN	NaN
GSP-2 IP / Control	Q18231	Q18231	-0.448499470465225	0.448499470465225	0.0720671597455622	0.0201788047287574	12	Q18231	rps-30	40S ribosomal protein S30	Q18231_CAEEL	3	-26.7195367087002	0.732804632912998	GSP-2 IP	Control	NaN	NaN	NaN
GSP-2 IP / Control	Q9U1X9	Q9U1X9	-0.126594195183527	0.126594195183527	0.0739431274231974	0.0202981134102895	12	Q9U1X9	rla-2	60S acidic ribosomal protein P2	Q9U1X9_CAEEL	1	-8.40086975240862	0.915991302475914	GSP-2 IP	Control	NaN	NaN	NaN
GSP-2 IP / Control	P04255;Q22979;Q27484;Q27876;Q27894	P04255;Q22979;Q27484;Q27876;Q27894	1.55737061752265	1.55737061752265	0.130089546232768	0.03502410860113	12	P04255;Q22979;Q27484;Q27876;Q27894	his-11;his-39;his-41;his-48;his-4	Histone H2B 1;Histone domain-containing protein;Probable histone H2B 3;Probable histone H2B 4;Histone H2B 2	H2B1_CAEEL;Q22979_CAEEL;H2B3_CAEEL;H2B4_CAEEL;H2B2_CAEEL	1	194.316947274137	2.94316947274137	GSP-2 IP	Control	NaN	NaN	NaN
GSP-2 IP / Control	Q1XFY9	Q1XFY9	0.449360200685103	0.449360200685103	0.134512776499651	0.0351375469374587	12	Q1XFY9	rps-24	40S ribosomal protein S24	Q1XFY9_CAEEL	1	36.5434586236708	1.36543458623671	GSP-2 IP	Control	NaN	NaN	NaN
GSP-2 IP / Control	Q21215	Q21215	-0.232772874653283	0.232772874653283	0.135530538187341	0.0351375469374587	12	Q21215	rack-1	Guanine nucleotide-binding protein subunit beta-2-like 1	GBLP_CAEEL	1	-14.9002307371035	0.850997692628965	GSP-2 IP	Control	NaN	NaN	NaN
GSP-2 IP / Control	K7ZUH9	K7ZUH9	-0.658503631959812	0.658503631959812	0.138714646290791	0.0353091826922013	12	K7ZUH9	his-40	Histone H3	K7ZUH9_CAEEL	1	-36.646493902423	0.63353506097577	GSP-2 IP	Control	NaN	NaN	NaN
GSP-2 IP / Control	O02056	O02056	-1.12884061355601	1.12884061355601	0.154587074377249	0.0386467685943122	12	O02056	rpl-4	60S ribosomal protein L4	RL4_CAEEL	1	-54.2716938201671	0.457283061798329	GSP-2 IP	Control	NaN	NaN	NaN
GSP-2 IP / Control	Q18688	Q18688	0.477940500811639	0.477940500811639	0.15894470796804	0.0390390510798696	12	Q18688	daf-21	Heat shock protein 90	HSP90_CAEEL	1	39.2754039947718	1.39275403994772	GSP-2 IP	Control	NaN	NaN	NaN
GSP-2 IP / Control	Q9N3X2	Q9N3X2	-0.713352444066107	0.713352444066107	0.195567648948561	0.0472059842289631	12	Q9N3X2	rps-4	40S ribosomal protein S4	RS4_CAEEL	1	-39.0098759261019	0.609901240738981	GSP-2 IP	Control	NaN	NaN	NaN
GSP-2 IP / Control	O16305	O16305	0.874791751235168	0.874791751235168	0.213516905368493	0.0506650283925239	12	O16305	cmd-1	Calmodulin	CALM_CAEEL	2	83.3743371868874	1.83374337186887	GSP-2 IP	Control	NaN	NaN	NaN
GSP-2 IP / Control	P06125;P18947;Q9N4J2	P06125;P18947;Q9N4J2	0.162343442241214	0.162343442241214	0.224333086710714	0.0523443868991665	12	P06125;P18947;Q9N4J2	vit-5;vit-4;vit-3	Vitellogenin-5;Vitellogenin-4;Vitellogenin-3	VIT5_CAEEL;VIT4_CAEEL;VIT3_CAEEL	1	11.9103478649475	1.11910347864947	GSP-2 IP	Control	NaN	NaN	NaN
GSP-2 IP / Control	Q10453;Q27532;Q9U281	Q10453;Q27532;Q9U281	0.499300676008528	0.499300676008528	0.234838571638632	0.053897377097391	12	Q10453;Q27532;Q9U281	his-71;his-74;his-72	Histone H3.3 type 1;Histone H3.3-like type 2;Histone H3.3 type 2	H331_CAEEL;H33L2_CAEEL;H332_CAEEL	1	41.3528210455794	1.41352821045579	GSP-2 IP	Control	NaN	NaN	NaN
GSP-2 IP / Control	G5EFU2;G5EFW8;O45865;Q17407	G5EFU2;G5EFW8;O45865;Q17407	-0.0912887068267256	0.0912887068267256	0.394502310884923	0.0862973805060769	12	G5EFU2;G5EFW8;O45865;Q17407	ant-1.4;ant-1.3;ant-1.1;	ADP/ATP translocase	G5EFU2_CAEEL;G5EFW8_CAEEL;O45865_CAEEL;Q17407_CAEEL	1	-6.13161174483156	0.938683882551684	GSP-2 IP	Control	NaN	NaN	NaN
GSP-2 IP / Control	H2KZQ0;Q27GT9;Q95ZV5	H2KZQ0;Q27GT9;Q95ZV5	-0.987799615004379	0.987799615004379	0.384845531860875	0.0862973805060769	12	H2KZQ0;Q27GT9;Q95ZV5	CELE_F11D5.1	Uncharacterized protein	H2KZQ0_CAEEL;Q27GT9_CAEEL;Q95ZV5_CAEEL	1	-49.5753739479259	0.504246260520741	GSP-2 IP	Control	NaN	NaN	NaN
GSP-2 IP / Control	O44480	O44480	0.0716161055001947	0.0716161055001947	0.391628503653122	0.0862973805060769	12	O44480	rpl-20	60S ribosomal protein L18a	RL18A_CAEEL	2	5.08932340340955	1.0508932340341	GSP-2 IP	Control	NaN	NaN	NaN
GSP-2 IP / Control	E5QCH3;Q93762	E5QCH3;Q93762	-0.294164951443793	0.294164951443793	0.420099163213264	0.0904828966920877	12	E5QCH3;Q93762	CELE_F53C11.4	Uncharacterized protein	E5QCH3_CAEEL;Q93762_CAEEL	1	-18.4455757755107	0.815544242244893	GSP-2 IP	Control	NaN	NaN	NaN
GSP-2 IP / Control	P08898	P08898	0.0498554548216695	0.0498554548216695	0.508465163706278	0.107856246846786	12	P08898	his-2	Histone H3	H3_CAEEL	1	3.5161204723601	1.0351612047236	GSP-2 IP	Control	NaN	NaN	NaN
GSP-2 IP / Control	P37165	P37165	0.353412893705134	0.353412893705134	0.595586034909483	0.12262065424607	12	P37165	ubl-1	Ubiquitin-like protein 1-40S ribosomal protein S27a	RS27A_CAEEL	1	27.7579345113963	1.27757934511396	GSP-2 IP	Control	NaN	NaN	NaN
GSP-2 IP / Control	Q22054	Q22054	-0.0816020080774994	0.0816020080774994	0.594505917828098	0.12262065424607	12	Q22054	rps-16	40S ribosomal protein S16	RS16_CAEEL	1	-5.49922985385517	0.945007701461448	GSP-2 IP	Control	NaN	NaN	NaN
GSP-2 IP / Control	P46561	P46561	-0.114407072390649	0.114407072390649	0.6286324154686	0.127548606037107	12	P46561	atp-2	ATP synthase subunit beta, mitochondrial	ATPB_CAEEL	4	-7.62381139805235	0.923761886019477	GSP-2 IP	Control	NaN	NaN	NaN
GSP-2 IP / Control	P49632	P49632	-0.0467323907415737	0.0467323907415737	0.781516391803642	0.156303278360728	12	P49632	ubq-2	Ubiquitin-60S ribosomal protein L40	RL40_CAEEL	2	-3.1873409439356	0.968126590560644	GSP-2 IP	Control	NaN	NaN	NaN
GSP-2 IP / Control	P0DM41;P0DM42;P10984;P10986	P0DM41;P0DM42;P10984;P10986	0.0324589344847893	0.0324589344847893	0.931345228779106	0.183645538069119	12	P0DM41;P0DM42;P10984;P10986	act-1;act-3;act-2;act-4	Actin-1;Actin-3;Actin-2;Actin-4	ACT1_CAEEL;ACT3_CAEEL;ACT2_CAEEL;ACT4_CAEEL	5	2.27538262118032	1.0227538262118	GSP-2 IP	Control	NaN	NaN	NaN
GSP-2 IP / Control	P47991	P47991	-0.150340184898458	0.150340184898458	0.955788106683079	0.185847687410599	12	P47991	rpl-6	60S ribosomal protein L6	RL6_CAEEL	2	-9.89620255757675	0.901037974424233	GSP-2 IP	Control	NaN	NaN	NaN
